# BioLLM: A Standardized Framework for Integrating and Benchmarking Single-Cell Foundation Models

**DOI:** 10.1101/2024.11.22.624786

**Authors:** Ping Qiu, Qianqian Chen, Hua Qin, Shuangsang Fang, Yanlin Zhang, Tianyi Xia, Lei Cao, Yong Zhang, Xiaodong Fang, Yuxiang Li, Luni Hu

**Affiliations:** College of Life Sciences, University of Chinese Academy of Sciences, Beijing 100049, China; BGI Research, Beijing 102601, China; BGI Research, Wuhan 430074, China; BGI Research, Shenzhen 518083, China; DSA Thrust, The Hong Kong University of Science and Technology (Guangzhou)

## Abstract

The application and evaluation of single cell foundational models (scFMs) present significant challenges stemming from the heterogeneity of architectural frameworks and coding standards. To address these issues, we introduce BioLLM, a framework facilitating the integration and application of scFMs in single-cell RNA sequencing data analysis. BioLLM provides a universal interface, bridging diverse scFMs into a seamless ecosystem. By mitigating architectural disparities and coding conventions, it empowers researchers with streamlined access to scFMs. With standardized APIs and comprehensive documentation, BioLLM streamlines model switching and comparative analyses, while incorporating best practices for consistent model evaluation. Our comprehensive evaluation of scFMs revealed distinct strengths and limitations, highlighting scGPT’s robust performance across all tasks, both in zero-shot and fine-tuning scenarios. Geneformer and scFoundation also demonstrated strong capabilities in gene-level tasks, benefiting from effective pretraining strategies. In contrast, scBERT underperformed relative to other models, likely attributable to its considerably smaller parameter count and the limited size of the training dataset. Ultimately, BioLLM aims to empower the scientific community to leverage the full potential of foundational models, advancing our understanding of complex biological systems through enhanced single-cell analysis.
