## Supplemental Table 1 for "BioLLM: A Standardized Framework for Integrating and Benchmarking Single-Cell Foundation Models"

### Sheet: Sheet1
	Global	scGPT	scFoundation	GeneFormer	scBERT
Input	input_file			gene_ensembl_key
	do_preprocess
	model_used
	output_dir
	device
	distributed
	finetune
wandb log	weight_bias_track
	project_name
	exp_name
Foundation Model	model_file	model_param_file	key	model_type	g2v_file
	vocab_file	append_cls	n_bins	gene_median_file	bin_num
	max_seq_len	mask_ratio	max_none_zero_num		embsize
		include_zero_gene	use_g2v		use_g2v
		input_style			GRADIENT_ACCUMULATION
		output_style			UNASSIGN_THRES
		nlayers_cls
		pad_value
		do_mvc
		do_dab
		input_emb_style
		cell_emb_style
		do_sample_in_train
		per_seq_batch_sample
		schedule_interval
		schedule_ratio
		fast_transformer
		fast_transformer_backend
		dropout
		log_interval
		CLS
		ADV
		CCE
		MVC
		ECS
Cell Embs/GRN	emb_type		input_type	model_type	cell_emb_type
	batch_size		pool_type	encoder_dims
			quantile_cutoff	encoder_heads
				encoder_depth
Annotation	label_key
	lr
	epochs
	batch_size
	eval_batch_size
Drug Response	drug_smiles_file		input_type	model_type	cell_emb_type
	drug_feature_file		pool_type	encoder_dims
	drug_info_file		quantile_cutoff	encoder_heads
	cell_line_info_file			encoder_depth
	cancer_response_exp_file
	use_gexp
	use_mut
	use_methy
	gene_expression_file
	genomic_mutation_file
	methylation_file
	save_path
	mode
	leave_drug_test
	leave_drug
	israndom
	lr
	unit_list
	use_bn
	use_relu
	use_GMP
	max_atoms
	emb_type
	batch_size
