## Supplemental Table 2 for "BioLLM: A Standardized Framework for Integrating and Benchmarking Single-Cell Foundation Models"

### Sheet: Sheet1
Type of dataset	Task	Dataset	No. of cells	No. of genes	No. of cell type	Description	Protocol	Reference	Source
Intra-dataset	Cell Embedding	Blood	7750	21231	10	10X_5-rep1	10x 5' v2	De Simone et al.	https://cellxgene.cziscience.com/collections/398e34a9-8736-4b27-a9a7-31a47a67f446
		Liver	8444	32922	13	Human Liver	10x 3' v2	Xu et al.	https://cellxgene.cziscience.com/collections/854c0855-23ad-4362-8b77-6b1639e7a9fc
		Kidney	6044	32922	21	normal - Single-cell analyses of renal cell cancers reveal insights into tumor microenvironment, cell of origin, and therapy response	10x 3' v2	Zhang et al.	https://cellxgene.cziscience.com/collections/1df8c90d-d299-4b2e-a54d-a5a80f36e780
Inter-dataset		GSE80171	576	26593	4	Human Dendritic Cells	SMART-seq	Villani et al.	https://www.ncbi.nlm.nih.gov/geo/query/acc.cgi?acc=GSE80171
Intra-dataset	Cell Type Annotation	Spleen	94256	22300	24	Human Spleen	10x 3' v2	Xu et al.	https://cellxgene.cziscience.com/collections/854c0855-23ad-4362-8b77-6b1639e7a9fc
		Small Intestine	89849	32922	26	Lamina Propria of Human Small Intestine	10x 3' v2	Zheng et al.	https://cellxgene.cziscience.com/collections/a064d795-3b77-44ae-9fb5-beb57c567443
		Prostate Gland	83451	27370	25	Human Prostates	10x 3' v2 ;10x 3' v3	Joseph et al.	https://www.ncbi.nlm.nih.gov/geo/query/acc.cgi?acc=GSE172357
		Immune System	28279	19782	22	Human tonsil complete integrated cell set scRNA	10x 3' v2 ;10x 5' v1	King et al.	https://cellxgene.cziscience.com/collections/3a2af25b-2338-4266-aad3-aa8d07473f50
		Eye	34723	56445	20	Human Retina	10x 3' v2	Cowan et al.	https://cellxgene.cziscience.com/collections/2f4c738f-e2f3-4553-9db2-0582a38ea4dc
		Esophagus	87947	23906	15	Epithelium of Human Esophagus	10x 3' v2	Madissoon et al.	https://www.tissuestabilitycellatlas.org/
		Kidney	40268	32922	29	Human Kidney	10x 3' v2	Stewart et al.	https://cellxgene.cziscience.com/collections/120e86b4-1195-48c5-845b-b98054105eec
		Colon	34772	60664	22	Human Colon	10x 3' v1;10x 3' v2	Smillie, Christopher S et al.	https://github.com/cssmillie/ulcerative_colitis
		Mucosa	105918	36403	27	Human Gingiva	10x 3' v2 ;10x 3' v3	Easter et al.	https://www.ncbi.nlm.nih.gov/geo/query/acc.cgi?acc=GSE152042
		Lung	71752	26354	11	Human fetal lung	10x 5' v1	He et al.	https://cellxgene.cziscience.com/collections/2d2e2acd-dade-489f-a2da-6c11aa654028
	Cell Embedding; Cell Type Annotation	Zheng68K	65943	20387	11	PBMC	10X CHROMIUM	Zheng et al.	https://www.dropbox.com/scl/fo/6gcls1kzcrzo2fu825hgw/ADlSd7b-H90fvJ1By9WjVTo?rlkey=uvgcicr17nmsbgytvirdnbyhc&e=1&dl=0
Inter-dataset		Baron (Human)	8569	17499	14	Human Pancreas	inDrop	Baron et al.	https://hemberg-lab.github.io/scRNA.seq.datasets/human/pancreas/
		Muraro	2122	18915	9	Human Pancreas	CEL-Seq2	Muraro et al.
		Segerstolpe	2133	22757	13	Human Pancreas	SMART-Seq2	Segerstolpe et al.
		Xin	1449	33889		Human Pancreas	SMARTer	Xin et al.
		Wang	457	19950	4	Human Pancreas	SMARTer	Wang et al.
Inter-dataset		3' dataset	8098	33694	9	Human Peripheral Blood Mononuclear Cell	10X	Zheng et al.	ftp://ngs.sanger.ac.uk/production/teichmann/BBKNN/PBMC.merged.h5ad
		5' dataset	7378	33694	9	Human Peripheral Blood Mononuclear Cell	10X	Zheng et al.
	Gene Regulatory Network	Immune_all_human				Human Immune Cell		Luecken, M. et al.	https://figshare.com/articles/dataset/Benchmarking_atlas-level_data_integration_in_single-cell_genomics_-_integration_task_datasets_Immune_and_pancreas_/12420968/8
